# Rewiring capsule production by CRISPRi-based genetic oscillators demonstrates a functional role of phenotypic variation in pneumococcal-host interactions

**DOI:** 10.1101/2023.06.03.543575

**Authors:** Anne-Stéphanie Rueff, Renske van Raaphorst, Surya Aggarwal, Javier Santos-Moreno, Géraldine Laloux, Yolanda Schaerli, Jeffrey N. Weiser, Jan-Willem Veening

## Abstract

Phenotypic variation is the phenomenon in which clonal cells display different traits even under identical environmental conditions. This plasticity is thought to be important for processes including bacterial virulence^1–8^, but direct evidence for its relevance is often lacking. For instance, variation in capsule production in the human pathogen *Streptococcus pneumoniae* has been linked to different clinical outcomes^9–14^, but the exact relationship between variation and pathogenesis is not well understood due to complex natural regulation^15–20^. In this study, we used synthetic oscillatory gene regulatory networks (GRNs) based on CRISPR interference together with live cell microscopy and cell tracking within microfluidics devices to mimic and test the biological function of bacterial phenotypic variation. We provide a universally applicable approach for engineering intricate GRNs using only two components: dCas9 and extended sgRNAs (ext-sgRNAs). Our findings demonstrate that variation in capsule production is beneficial for pneumococcal fitness in traits associated with pathogenesis providing conclusive evidence for this longstanding question.
