## Supplementary material for "Rewiring capsule production by CRISPRi-based genetic oscillators demonstrates a functional role of phenotypic variation in pneumococcal-host interactions": Table S2

### Sheet: Oligos
Name	Sequences 5’-3’
OVL173	GCACTCAAACCTAGAAGAGC
OVL174	CAACTCACATGAACTACATGATG
OVL461	CTTGATGAAACCTACATTTG
OVL552	CTTATTTAGGGCTTGGAAGA
OVL553	GACTCCGCTTTACGTCAAC
OVL725	AGTTAAAGAACTTGGACTGCGCTC
OVL726	CAATGTGAAAGCGATCAAGAACG
OVL873	TAAAACAAACCGCATCCG
OVL874	CGAGTATCATTTCACAAC
OVL1259	GAATGAACGTGCGACTGTTG
OVL1289	ATAATTTAGGCAGTCAATTCTG
OVL2625	AGTTAAAGAACTTGGACTGCGCTCT
OVL2628	TGATGAGATTATTGGTCGCTTCCAA
OVL2871	TAGATTGTTTGTTTATTG
OVL3171	TCATTCCTCAATCTATATAACATAGC
OVL3172	GATGAGTTCAATTGTATCTATCGGC
OVL3204	CAAAGGCGTCTCGAGAGTCTAGCTTGAGATAGAGGATAGAATGGCGCCGTTTAA
OVL3205	CAAAGGCGTCTCCCTCTAGTGtggTATAGTTATTATACCAGGGGGACAGT
OVL3206	GCTATGCGTCTCCACTTAGTACACACTGATTAGAGGATAGAATGGCGCCGTTTAA
OVL3207	GCTATGCGTCTCCAAGTACTTGGTATAGTTATTATACCAGGGGGACAGT
OVL3208	GTGTAGCGTCTCGACTCTAAGATGTGTCTAGAGGATAGAATGGCGCCGTTTAA
OVL3209	GTGTAGCGTCTCGGAGTATGTATGGTATAGTTATTATACCAGGGGGACAGT
OVL3252	GCCAATAAATTGCTTCCTTGTTTTG
OVL3255	ATGACACGGATTTTAAGAATAATTCTTTCT
OVL3318	AAACCTTACTAAAGTATATAATTTAGGC
OVL3321	ATAAAAACATTCATCATAACCCCC
OVL3340	AGTTAAAGAACTTGGACTGCGCTCT
OVL3341	CAATGTGAAAGCGATCAAGAACGATTTTAGC
OVL3384	GCAGTTCGTCTCGTACACTAGCTCAGTCATAGAGGATAGAATGGCGCCGTTTAA
OVL3385	GCAGTTCGTCTCCTGTACTCTTGGTATAGTTATTATACCAGGGGGACAGT
OVL3386	CTAGCACGTCTCCAAGCTCAGACTCACTTTAGAGGATAGAATGGCGCCGTTTAA
OVL3387	CTAGCACGTCTCCGCTTAGATTGGTATAGTTATTATACCAGGGGGACAGT
OVL3388	TGACACCGTCTCGTAAGTAGACTACTAAATAGAGGATAGAATGGCGCCGTTTAA
OVL3389	TGACACCGTCTCCCTTAGATGTGGTATAGTTATTATACCAGGGGGACAGT
OVL3502	TAGGTGCGTCTCCTAGACTACTAAAATCAGTGTGTACTAAGTACTTGGTATAGTTA
OVL3503	TAGGTGCGTCTCGTCTACTTAGATGGTTTAAGAGCTATGCTGGAAACAGCATAGC
OVL3504	CGACAACGTCTCGTACACACTGATTGACTGAGCTAGTGTACTCTTGGTATAGTT
OVL3505	CGACAACGTCTCCTGTACTAAGTACTGTTTAAGAGCTATGCTGGAAACAGCATAGC
OVL3506	AAAGCGCGTCTCGTAGCTCAGTCATTTAGTAGTCTACTTAGATGTGGTATAGTT
OVL3507	AAAGCGCGTCTCGGCTAGTGTACTCTGTTTAAGAGCTATGCTGGAAACAGCATAGC
OVL3531	GCCAATAAATTGCTTCCTTGTTTTG
OVL3532	ACGGATCGTCTCCTTGGAGGAAAATTAATGAACAAAAATATAAA
OVL3533	ACGGATCGTCTCCCCAAAGCACTCAAAAGTTTACCTTATG
OVL3534	ACGGATCGTCTCCAATCAGTGTGTACTAAGTACTTGGTA
OVL3535	ACGGATCGTCTCGGATTTAAGGAGGCAAATATGGTATCAAA
OVL3536	ATGACACGGATTTTAAGAATAATTC
OVL3537	CCTATCCGTCTCGAATGACTGAGCTAGTGTACTCTTGGTA
OVL3538	CCTATCCGTCTCGCATTAAGGAGGCAAATATGGTATCAAAAGGCGAAGAACTATTCACAGGCGTAGTACCAATC
OVL3539	TGCCATCGTCTCCTTAGTAGTCTACTTAGATGTGGTATAG
OVL3540	TGCCATCGTCTCCCTAAATTAAGGAGGCAAATATGGTATCAAAAGGCGAAGCAGTAATCAAAGAATTC
OVL3689	TCATTGGAACGATTAATTCACC
OVL3692	AGACGATACGAGTGTCAGTTGG
OVL3851	TTCAGCGCTCTTCCATAACTCGAGAAAAAAAAACCGCGCC
OVL3872	AGAGGACGTCTCGAGACAAAAAAGAGAGGCTCCAGCCTC
OVL4250	CTAACGCGTCTCGGGACCCTATCAAAAGAATCTTGCTTGGCAAGG
OVL4251	CTAACGCGTCTCGGTCCATTCTACAGTTTATTCTTGACATTGCAC
OVL4252	CTAACGCGTCTCGCCATGAGTTTTTGTTCGGGCCCAAGCTTCAAA
OVL4253	CTAACGCGTCTCGATGGTCTCCGATCGTGTACTGCAGAAAACTAG
OVL4254	TATCCGCGTCTCCTGGCCCTATCAAAAGAATCTTGCTTGGCAAGGT
OVL4255	TATCCGCGTCTCGGCCATTCTACAGTTTATTCTTGACATTGCAC
OVL4256	TATCCGCGTCTCGCATTATTATTTGTATAGTTCGTCCATGCCGCC
OVL4257	TATCCGCGTCTCGAATGGTCTCCGATCGTGTACTGCAGAAAACTA
OVL4258	TCAGCACGTCTCGGGCTCGAGTTACTGGAGGGATCCGGCATTAAT
OVL4259	TCAGCACGTCTCGAGCCATTCTACAGTTTATTCTTGACATTGCAC
OVL4260	TCAGCACGTCTCGACTTTTTATTATTTGTATAGTTCGTCCATGCCTAG
OVL4261	TCAGCACGTCTCGAAGTGTAAGCAATTCTGCAGTACTAGGACG
OVL4262	TCAGCACGTCTCGATGATAGAGTGTCAAGAATAAACTGTAGAATGACTAGTGAATTCCTTTTCAAAAAAGCACGAAAAAAGCACCCA
OVL4263	TCAGCACGTCTCGTCATTGATAGAGTATAATAACTCTATCATTGATAGAGTAGATCTCCAAGTACTTAGTACACACTGATTTTAGTA
OVL4264	TCAGCACGTCTCGTGTATGAGTTTTTGTTCGGGCCCAAGCTTCAAA
OVL4265	TCAGCACGTCTCCTACAAAAAAAAGAACCTTGCCAAGCAAGATT
OVL4266	TTCATCATAACCCCCAGAACTTAAATAACAATTTTTATTC
OVL4267	TGACGTCGTCTCCTGTCAAGAATAAACTGTAGAATGGCTTTTCAAAAAAGCACGAAAAAAGCACCCATAAGG
OVL4268	TGACGTCGTCTCGGACATTGCACTGTCCCCCTGGTATAATAACTATACCAAGTACTTAGTACACACTGATTTTAGTAG
OVL4661	ATCGCAGAGTATTCAAAACGAATTTCTAGATTTGCTAAG
OVL4662	ATCAGCCGTCTCGTATGAAAATTCCTCCGGGCGCGCCGTTCCAA
OVL4663	ATCAGCCGTCTCGCATATGAACCCGGAATCGGTCCGCATTTATCTGGTCGCTGCCA
OVL4664	ATCAGCCGTCTCGCCTTAGCTTTTACGACGCGCATAGACGGAGTGCGTGTACGTG
OVL4665	ATCAGCCGTCTCGAAGGATCCGAAATAAGGGGAAAGAGTAATGGA
OVL4901	GTCTAGATGGACATTCCCTACTGGG
OVL4933	CTAGCATTAATGGCAATCACAAC
OVL4938	GTTATTTCACATGTTTTGCGAGATC
OVL5139	TTAATTCCTTCTTAACGCCCCAAGT
OVL5140	GTGGTAGCTCTTCGCCACCTAATGCGTTTTATGTTGTTATATAAATATGG
OVL5141	GTGGTAGCTCTTCCTGGCGGTACTTGGGTCGATATCAAA
OVL5142	GTGGTAGCTCTTCCGAGCCGCATGCAAAACAATGAATAGGT
OVL5143	GTGGTAGCTCTTCCCTCAAAAGCCCAAAAGGGCATAAAAA
OVL5144	AACCTGCTGCTACTGCTGCTTGGCT
OVL5145	CCATGGGATGCTTTCTGTGTGGAAT
OVL5146	AGTACCGCTCTTCGAACGCAGAAAGGCCCACCCGAAGGT
OVL5147	AGTACCGCTCTTCCGTTTATACCATTCTACAGTTTATTCTTGACAT
OVL5148	AGTACCGCTCTTCCCTCCTTATTTATTATTTGTATAGTTCGTCCATGC
OVL5151	CGGTCTTCAGTATCAGGAAGGTCAGCCTAA
OVL5156	GATAGAGACGAGCTGCTGTAAGGCTACCAT
OVL5881	TGCGAAGCTCTTCGCTTAATATAGTTATTATACCAGGGGGACAGTGCAATGTCAAGAAT
OVL5882	TGCGAAGCTCTTCCAAGGAGGCAAATATGGTATCAAAAGGCGAAGCAGTAATCA
OVL5883	CAGCAACGTCTCCGATTATTTATTATTTGTATAGTTCGTCCATGCCGCCTGTTGA
OVL5884	CAGCAACGTCTCGAATCTCCAGATTAGGAACTATCCGTGAGTTCTCTAGTCTGGA
OVL5885	ACCCAACGTCTCGTCTGACTGAGCTAGTGTACTCTTGGTATAGTTATTATACCAG
OVL5886	ACCCAACGTCTCCCAGAAGCTTGGGCCCGAACAAAAACTCATGGATCCCTCCAGT
OVL5899	CCAGAAGGTCTCCGTATAGTTATTATACCAGGGGGACAGTGCAATGTCAAGAATAAACTGTAGAATGGGTACTGCAGAATTGCCGACCTTGACTAGTCTCGAGGTCGACTTAG
OVL5900	CCAGAAGGTCTCGATACCAAGAGTACACTAGCTCAGTCATTAAGGAGGCAAATATG
OVL5901	CCAGAAGGTCTCGTCATGAGTTTTTGTTCGGGCCCAAGCTTCAAAAAAAGCACCG
OVL5902	CCAGAAGGTCTCGATGACATTTTGATAGCGCTATCGCTGAGCGCCGGTCGCTACC
OVL6409	ACCGATGCTCTTCCAGACTCTAGTGTGGTATAGTTATTATACCAGGGGGACAGTGCAATGTCAAGAAT
OVL6410	ACCGATGCTCTTCGTCTAGCTTGAGATTAAGGAGGCAAATATGGTATCAAAAGGCGAAGCA
